# Integrating single-cell RNA-seq datasets with substantial batch effects

**DOI:** 10.1101/2023.11.03.565463

**Authors:** Karin Hrovatin, Amir Ali Moinfar, Luke Zappia, Alejandro Tejada Lapuerta, Ben Lengerich, Manolis Kellis, Fabian J. Theis

## Abstract

Integration of single-cell RNA-sequencing (scRNA-seq) datasets has become a standard part of the analysis, with conditional variational autoencoders (cVAE) being among the most popular approaches. Increasingly, researchers are asking to map cells across challenging cases such as cross-organs, species, or organoids and primary tissue, as well as different scRNA-seq protocols, including single-cell and single-nuclei. Current computational methods struggle to harmonize datasets with such substantial differences, driven by technical or biological variation. Here, we propose to address these challenges for the popular cVAE-based approaches by introducing and comparing a series of regularization constraints.

The two commonly used strategies for increasing batch correction in cVAEs, that is Kullback–Leibler divergence (KL) regularization strength tuning and adversarial learning, suffer from substantial loss of biological information. Therefore, we adapt, implement, and assess alternative regularization strategies for cVAEs and investigate how they improve batch effect removal or better preserve biological variation, enabling us to propose an optimal cVAE-based integration strategy for complex systems. We show that using a VampPrior instead of the commonly used Gaussian prior not only improves the preservation of biological variation but also unexpectedly batch correction. Moreover, we show that our implementation of cycle-consistency loss leads to significantly better biological preservation than adversarial learning implemented in the previously proposed GLUE model. Additionally, we do not recommend relying only on the KL regularization strength tuning for increasing batch correction, as it removes both biological and batch information without discriminating between the two. Based on our findings, we propose a new model that combines VampPrior and cycle-consistency loss. We show that using it for datasets with substantial batch effects improves downstream interpretation of cell states and biological conditions. To ease the use of the newly proposed model, we make it available in the scvi-tools package as an external model named sysVI. Moreover, in the future, these regularization techniques could be added to other established cVAE-based models to improve the integration of datasets with substantial batch effects.
