## Supplementary Table S1 for "Integrating single-cell RNA-seq datasets with substantial batch effects"

### Sheet: Mouse-Human
cell_type	system	u	pval	n_system	n_crossystem	padj
Endo. prolif.	Mouse_within	0	0.00103199	3	16	0.00103199
Endo. prolif.	Mouse_between	0	0.00103199	3	16	0.00103199
Endo. prolif.	Human	6	0.000402075	6	16	0.000427204
Beta	Mouse_within	0	6.5797e-128	205	3172	2.03372e-127
Beta	Mouse_between	712	0	1121	3172	0
Beta	Human	20	0	1830	3172	0
Acinar	Mouse_within	0	9.95291e-07	3	180	1.128e-06
Acinar	Human	36533	1.53345e-65	1770	180	2.89653e-65
Delta	Mouse_within	0	1.62997e-92	166	833	4.263e-92
Delta	Mouse_between	1159	2.80422e-298	1010	833	1.36205e-297
Delta	Human	1	1.77187e-78	136	833	3.54375e-78
Gamma	Mouse_within	0	1.41849e-47	103	216	2.0969e-47
Gamma	Mouse_between	0	3.98322e-102	527	216	1.12858e-101
Gamma	Human	0	4.87566e-11	15	216	5.7163e-11
Immune	Mouse_within	10438	4.82073e-22	88	640	6.07055e-22
Immune	Mouse_between	97668	2.90145e-12	408	640	3.52319e-12
Immune	Human	16627	1.26101e-52	190	640	2.04163e-52
Stellate a.	Mouse_within	0	6.76471e-41	63	1032	9.58334e-41
Stellate a.	Mouse_between	13389	4.6209e-91	213	1032	1.12222e-90
Stellate a.	Human	60	0	903	1032	0
Alpha	Mouse_within	0	6.5797e-128	205	3172	2.03372e-127
Alpha	Mouse_between	0	0	1121	3172	0
Alpha	Human	611	0	1830	3172	0
Stellate q.	Mouse_within	2	8.04564e-37	61	418	1.09421e-36
Stellate q.	Mouse_between	571	1.74633e-78	170	418	3.54375e-78
Stellate q.	Human	2	2.56425e-81	171	418	5.81231e-81
Alpha+Beta	Mouse_within	0	8.51209e-06	3	87	9.33584e-06
Alpha+Beta	Human	0	7.18516e-49	406	87	1.11043e-48
Endothelial	Mouse_within	0	1.90866e-53	87	812	3.24472e-53
Endothelial	Mouse_between	3707	3.4808e-143	319	812	1.31497e-142
Endothelial	Human	98	3.06927e-170	378	812	1.30444e-169
Ductal	Mouse_within	0	2.64499e-34	52	954	3.45883e-34
Ductal	Mouse_between	0	8.74091e-62	101	954	1.56416e-61
Ductal	Human	0	0	1378	954	0

### Sheet: Organoid-Tissue
cell_type	system	u	pval	n_system	n_crossystem	padj
ON-bipolar cell	Organoid	0	2.39923e-13	28	48	3.19897e-13
ON-bipolar cell	Tissue	0	3.28805e-09	15	48	3.75777e-09
Rod bipolar cell	Organoid	0	0.000140056	3	33	0.000140056
Rod bipolar cell	Tissue	0	2.69541e-15	55	33	3.92059e-15
Retinal cone cell	Organoid	0	1.30346e-70	210	210	6.95178e-70
Retinal cone cell	Tissue	0	3.4095e-26	45	210	7.79314e-26
Retinal rod cell	Organoid	0	7.03601e-74	210	231	5.62881e-73
Retinal rod cell	Tissue	0	5.04026e-31	55	231	2.0161e-30
Retina horizontal cell	Organoid	56	5.5324e-29	66	120	1.47531e-28
Retina horizontal cell	Tissue	0	2.62008e-23	45	120	5.24016e-23
Amacrine cell	Organoid	41	1.33003e-20	55	66	2.36449e-20
Amacrine cell	Tissue	0	9.15192e-10	15	66	1.12639e-09
Mueller cell	Organoid	0	7.03601e-74	210	231	5.62881e-73
Mueller cell	Tissue	16	7.05678e-31	55	231	2.25817e-30
OFF-bipolar cell	Organoid	0	0.000140056	3	33	0.000140056
OFF-bipolar cell	Tissue	0	2.69541e-15	55	33	3.92059e-15

### Sheet: Cell-Nuclei
cell_type	system	u	pval	n_system	n_crossystem	padj
NK cell	Cell	0	4.34348e-06	6	20	6.51522e-06
NK cell	Nuclei	0	6.00472e-06	10	20	7.20566e-06
ASPC	Cell	89	3.19451e-16	36	81	1.91671e-15
ASPC	Nuclei	80	2.06291e-16	36	81	1.91671e-15
Macrophage	Cell	6	5.71888e-06	6	36	7.20566e-06
Macrophage	Nuclei	0	1.52317e-13	36	36	6.09268e-13
Endothelial	Cell	14	2.17951e-06	10	45	3.73629e-06
Endothelial	Nuclei	84	2.68443e-12	36	45	6.44263e-12
T cell	Cell	0	9.10723e-12	21	56	1.82145e-11
T cell	Nuclei	30	4.34653e-13	28	56	1.30396e-12
Monocyte	Cell	0	0.00122549	3	15	0.00122549
Monocyte	Nuclei	0	1.79407e-05	10	15	1.95716e-05
