## Supplementary Table S2 for "Integrating single-cell RNA-seq datasets with substantial batch effects"

dataset	metric	p	t	model_cond	model_ctrl	higher	padj_fdr_tsbh
Mouse-Human	NMI	0.08273258611301697	2.6045215674110755	VAMP	CYC	VAMP	0.06697399828196611
Mouse-Human	NMI	0.2022153681236512	1.6595786179979046	VAMP	VAMP+CYC	VAMP	0.1346953903705184
Mouse-Human	NMI	0.05348009634371526	3.8286490754067963	VAMP	cVAE	VAMP	0.060961075215879845
Mouse-Human	NMI	0.44266865555989193	-0.9380267233110359	VAMP	scVI	scVI	0.2787173016488208
Mouse-Human	NMI	0.07047328800208678	3.511972189215173	VAMP	GLUE	VAMP	0.06697399828196611
Mouse-Human	NMI	0.00039111195437860395	35.423866514337796	VAMP	SATURN	VAMP	0.0013297806448872532
Mouse-Human	NMI	0.009478376787059825	-6.405447784760218	VAMP	SATURN-CT	SATURN-CT	0.014648400489092456
Mouse-Human	NMI	0.5572339267542059	-0.6398781607919077	CYC	VAMP+CYC	VAMP+CYC	0.33832059838648215
Mouse-Human	NMI	0.1037516942693082	2.3908871538315744	CYC	cVAE	CYC	0.07668603489470606
Mouse-Human	NMI	0.07713808593569121	-3.353613982380137	CYC	scVI	scVI	0.06697399828196611
Mouse-Human	NMI	0.09273626240690179	2.899844533246148	CYC	GLUE	CYC	0.07165983913260593
Mouse-Human	NMI	7.780734014972232e-05	31.2206588808869	CYC	SATURN	CYC	0.0003306811956363199
Mouse-Human	NMI	0.002087178535819078	-7.1265031301991675	CYC	SATURN-CT	SATURN-CT	0.005068862158417761
Mouse-Human	NMI	0.07463303982098904	2.7397050288480784	VAMP+CYC	cVAE	VAMP+CYC	0.06697399828196611
Mouse-Human	NMI	0.1519087323127376	-2.249748504972799	VAMP+CYC	scVI	scVI	0.10760201872152246
Mouse-Human	NMI	0.08223692397908802	3.0728651894559977	VAMP+CYC	GLUE	VAMP+CYC	0.06697399828196611
Mouse-Human	NMI	5.670509030987844e-05	31.152298803801195	VAMP+CYC	SATURN	VAMP+CYC	0.00032132884508931115
Mouse-Human	NMI	0.0033160869406629735	-6.262915422142202	VAMP+CYC	SATURN-CT	SATURN-CT	0.007046684748908818
Mouse-Human	NMI	0.05378918401401163	-4.12541042106853	cVAE	scVI	scVI	0.060961075215879845
Mouse-Human	NMI	0.20600471468432227	1.648744805498854	cVAE	GLUE	cVAE	0.1346953903705184
Mouse-Human	NMI	3.321356506694927e-05	21.188341494047833	cVAE	SATURN	cVAE	0.00032132884508931115
Mouse-Human	NMI	0.00811646011139535	-6.582173012780065	cVAE	SATURN-CT	SATURN-CT	0.013797982189372095
Mouse-Human	NMI	0.06851097058688145	3.6197325887208036	scVI	GLUE	scVI	0.06697399828196611
Mouse-Human	NMI	0.0007260518440152128	36.70970904189885	scVI	SATURN	scVI	0.0020571468913764364
Mouse-Human	NMI	0.021621640090140202	-6.5876120689601185	scVI	SATURN-CT	SATURN-CT	0.030630656794365288
Mouse-Human	NMI	0.003964110519520595	9.91670332717275	GLUE	SATURN	GLUE	0.007487764314650011
Mouse-Human	NMI	0.03280793776172776	-4.909751392027023	GLUE	SATURN-CT	SATURN-CT	0.042902687842259375
Mouse-Human	NMI	3.866165081164762e-05	-35.41980822499286	SATURN	SATURN-CT	SATURN-CT	0.00032132884508931115
Mouse-Human	Moran's I	0.09716689719625562	2.8350778699535897	VAMP	CYC	VAMP	0.020243103582553258
Mouse-Human	Moran's I	0.2439886859297807	1.5764879490308772	VAMP	VAMP+CYC	VAMP	0.04692090114034245
Mouse-Human	Moran's I	0.015069630786485206	4.157476545325193	VAMP	cVAE	VAMP	0.0032760066927141757
Mouse-Human	Moran's I	5.028051843957766e-05	-25.259873627956114	VAMP	scVI	scVI	2.29489916587131e-05
Mouse-Human	Moran's I	0.00010160607806684424	64.1217609017644	VAMP	GLUE	VAMP	3.907926079494009e-05
Mouse-Human	Moran's I	1.7240148798126498e-06	84.99245426098632	VAMP	SATURN	VAMP	2.1550185997658126e-06
Mouse-Human	Moran's I	8.011533283258313e-08	127.00801828805007	VAMP	SATURN-CT	VAMP	4.005766641629157e-07
Mouse-Human	Moran's I	0.30414868949464785	-1.1834562501126185	CYC	VAMP+CYC	VAMP+CYC	0.05632383138789775
Mouse-Human	Moran's I	0.20262855133838886	-1.829615681563089	CYC	cVAE	cVAE	0.04052571026767777
Mouse-Human	Moran's I	0.012202883113668996	-8.55689481087653	CYC	scVI	scVI	0.0027733825258338626
Mouse-Human	Moran's I	0.01033322706592958	9.687250486995067	CYC	GLUE	CYC	0.002583306766482395
Mouse-Human	Moran's I	0.000421472981561453	27.8944656573907	CYC	SATURN	CYC	0.00011707582821151471
Mouse-Human	Moran's I	0.00033955286212545454	36.74448350392527	CYC	SATURN-CT	CYC	9.98684888604278e-05
Mouse-Human	Moran's I	0.7451874438852415	-0.3692768628560768	VAMP+CYC	cVAE	cVAE	0.13306918640807885
Mouse-Human	Moran's I	0.012123412161811292	-8.415696690556665	VAMP+CYC	scVI	scVI	0.0027733825258338626
Mouse-Human	Moran's I	0.0053204212938688066	13.478446599689144	VAMP+CYC	GLUE	VAMP+CYC	0.0014001108668075806
Mouse-Human	Moran's I	0.00015289611659167888	34.531827007222205	VAMP+CYC	SATURN	VAMP+CYC	5.09653721972263e-05
Mouse-Human	Moran's I	0.00014775953678661239	45.30501337136824	VAMP+CYC	SATURN-CT	VAMP+CYC	5.09653721972263e-05
Mouse-Human	Moran's I	8.410972839935184e-06	-33.48639994861094	cVAE	scVI	scVI	5.872871680648224e-06
Mouse-Human	Moran's I	5.93808376463006e-05	69.26315725435848	cVAE	GLUE	cVAE	2.4742015685958583e-05
Mouse-Human	Moran's I	5.070452524648297e-06	85.51023960479823	cVAE	SATURN	cVAE	4.225377103873581e-06
Mouse-Human	Moran's I	2.7172721116469847e-07	130.74594389674778	cVAE	SATURN-CT	cVAE	6.793180279117462e-07
Mouse-Human	Moran's I	4.561608437549303e-06	137.98639851201955	scVI	GLUE	scVI	4.225377103873581e-06
Mouse-Human	Moran's I	9.396594689037158e-06	108.27800176020357	scVI	SATURN	scVI	5.872871680648224e-06
Mouse-Human	Moran's I	8.996712751510019e-07	162.14183276346122	scVI	SATURN-CT	scVI	1.4994521252516699e-06
Mouse-Human	Moran's I	0.00021282743778881276	59.2809122701209	GLUE	SATURN	GLUE	6.6508574309004e-05
Mouse-Human	Moran's I	5.048778164916882e-05	107.21422647594338	GLUE	SATURN-CT	GLUE	2.29489916587131e-05
Mouse-Human	Moran's I	4.924880634401407e-05	20.56623896368893	SATURN	SATURN-CT	SATURN	2.29489916587131e-05
Mouse-Human	iLISI	0.5645817270097112	0.6276546515669615	VAMP	CYC	VAMP	0.2927460806717021
Mouse-Human	iLISI	0.06416903745213287	-2.539663749337544	VAMP	VAMP+CYC	VAMP+CYC	0.04083484201499365
Mouse-Human	iLISI	0.037790695858471515	4.882026228837513	VAMP	cVAE	VAMP	0.02968173947302068
Mouse-Human	iLISI	0.03866379460681048	4.771737486367281	VAMP	scVI	VAMP	0.02968173947302068
Mouse-Human	iLISI	0.0024304214476995774	-8.18803379984186	VAMP	GLUE	GLUE	0.011778239210150856
Mouse-Human	iLISI	0.09388338904783636	2.456631759387454	VAMP	SATURN	VAMP	0.05257469786678836
Mouse-Human	iLISI	0.026832499833512487	5.98122376457968	VAMP	SATURN-CT	VAMP	0.02504366651127832
Mouse-Human	iLISI	0.03914438243952165	-3.049522697756417	CYC	VAMP+CYC	VAMP+CYC	0.02968173947302068
Mouse-Human	iLISI	0.06773735634609285	3.5903018900433756	CYC	cVAE	CYC	0.04099226790629279
Mouse-Human	iLISI	0.07027245926793049	3.4940544727336738	CYC	scVI	CYC	0.04099226790629279
Mouse-Human	iLISI	0.001760541822018729	-8.432561896877274	CYC	GLUE	GLUE	0.011778239210150856
Mouse-Human	iLISI	0.23973672656961675	1.4935277027358775	CYC	SATURN	CYC	0.12908900661440903
Mouse-Human	iLISI	0.04452260920953102	4.579506811420353	CYC	SATURN-CT	CYC	0.02968173947302068
Mouse-Human	iLISI	0.011731838142112648	8.805587033606118	VAMP+CYC	cVAE	VAMP+CYC	0.012794892813970683
Mouse-Human	iLISI	0.011648931822089833	8.677081709416203	VAMP+CYC	scVI	VAMP+CYC	0.012794892813970683
Mouse-Human	iLISI	0.005882648613186812	-6.409231993834226	VAMP+CYC	GLUE	GLUE	0.011778239210150856
Mouse-Human	iLISI	0.010071126341466115	5.839257252196819	VAMP+CYC	SATURN	VAMP+CYC	0.012794892813970683
Mouse-Human	iLISI	0.009873833985459527	9.989007063250062	VAMP+CYC	SATURN-CT	VAMP+CYC	0.012794892813970683
Mouse-Human	iLISI	0.5887230427207608	-0.588935425363282	cVAE	scVI	scVI	0.2943615213603804
Mouse-Human	iLISI	0.005889119605075428	-12.75519335201545	cVAE	GLUE	GLUE	0.011778239210150856
Mouse-Human	iLISI	0.04186399506326302	-4.341701864946848	cVAE	SATURN	SATURN	0.02968173947302068
Mouse-Human	iLISI	0.009511460070727312	10.180310345231005	cVAE	SATURN-CT	cVAE	0.012794892813970683
Mouse-Human	iLISI	0.005861971225981588	-12.679732033660764	scVI	GLUE	GLUE	0.011778239210150856
Mouse-Human	iLISI	0.0436846120888705	-4.101595344871466	scVI	SATURN	SATURN	0.02968173947302068
Mouse-Human	iLISI	0.011880971898687063	9.092369679957919	scVI	SATURN-CT	scVI	0.012794892813970683
Mouse-Human	iLISI	0.004376124820269765	10.90188456146851	GLUE	SATURN	GLUE	0.011778239210150856
Mouse-Human	iLISI	0.005474042737688185	13.46037571423139	GLUE	SATURN-CT	GLUE	0.011778239210150856
Mouse-Human	iLISI	0.02199206352195283	6.631478583125501	SATURN	SATURN-CT	SATURN	0.02199206352195283
Organoid-Tissue	NMI	0.17106301778144353	-1.6737583027972616	VAMP	CYC	CYC	0.23326775152015028
Organoid-Tissue	NMI	0.07370026729511377	-2.462379005664642	VAMP	VAMP+CYC	VAMP+CYC	0.12283377882518962
Organoid-Tissue	NMI	0.803098722980462	-0.26645775049834863	VAMP	cVAE	cVAE	0.803098722980462
Organoid-Tissue	NMI	0.010507458450902141	-4.819320659106789	VAMP	scVI	scVI	0.09025560944824593
Organoid-Tissue	NMI	0.020632151951278998	-5.111194630364389	VAMP	GLUE	GLUE	0.09025560944824593
Organoid-Tissue	NMI	0.4811725259910159	-0.7768085482129463	CYC	VAMP+CYC	VAMP+CYC	0.5551990684511722
Organoid-Tissue	NMI	0.25563152823674373	1.3345593536284206	CYC	cVAE	CYC	0.31953941029592964
Organoid-Tissue	NMI	0.030085203149415308	-3.332959166315935	CYC	scVI	scVI	0.09025560944824593
Organoid-Tissue	NMI	0.045634653620760135	-3.4656213958305493	CYC	GLUE	GLUE	0.11408663405190034
Organoid-Tissue	NMI	0.11295249521875586	2.0777758847078176	VAMP+CYC	cVAE	VAMP+CYC	0.1694287428281338
Organoid-Tissue	NMI	0.053855792877322756	-2.7061170726196186	VAMP+CYC	scVI	scVI	0.1154052704514059
Organoid-Tissue	NMI	0.07135676281560889	-2.7610659567039297	VAMP+CYC	GLUE	GLUE	0.12283377882518962
Organoid-Tissue	NMI	0.015675621474563358	-4.3412464572500316	cVAE	scVI	scVI	0.09025560944824593
Organoid-Tissue	NMI	0.02901444939151622	-4.519369053756266	cVAE	GLUE	GLUE	0.09025560944824593
Organoid-Tissue	NMI	0.5862773884271069	0.6071754389893829	scVI	GLUE	scVI	0.6281543447433288
Organoid-Tissue	Moran's I	0.8031117708257103	-0.26800802033998183	VAMP	CYC	CYC	0.35286691682298876
Organoid-Tissue	Moran's I	0.13540834416923267	-2.3331187456494114	VAMP	VAMP+CYC	VAMP+CYC	0.07385909681958146
Organoid-Tissue	Moran's I	0.8233561392536404	-0.23883914084033153	VAMP	cVAE	cVAE	0.35286691682298876
Organoid-Tissue	Moran's I	0.00047152088936123777	-24.055163328938683	VAMP	scVI	scVI	0.0004715208893612377
Organoid-Tissue	Moran's I	0.0005551473122107018	42.01576827938028	VAMP	GLUE	VAMP	0.0004758405533234587
Organoid-Tissue	Moran's I	0.09794197513639488	-2.705671150600452	CYC	VAMP+CYC	VAMP+CYC	0.05876518508183694
Organoid-Tissue	Moran's I	0.9775845023758023	-0.03028643757677803	CYC	cVAE	cVAE	0.3910338009503209
Organoid-Tissue	Moran's I	8.402438525291336e-05	-30.96371390639989	CYC	scVI	scVI	0.00012603657787937003
Organoid-Tissue	Moran's I	0.0002855832781779707	57.98721241700952	CYC	GLUE	CYC	0.00034269993381356485
Organoid-Tissue	Moran's I	0.23668997418272653	1.6375489378832062	VAMP+CYC	cVAE	VAMP+CYC	0.11834498709136326
Organoid-Tissue	Moran's I	9.444935603623241e-06	-55.59199810273842	VAMP+CYC	scVI	scVI	3.0596535652369977e-05
Organoid-Tissue	Moran's I	1.0198845217456659e-05	217.23300284003616	VAMP+CYC	GLUE	VAMP+CYC	3.0596535652369977e-05
Organoid-Tissue	Moran's I	0.001077237232271031	-20.000475418676793	cVAE	scVI	scVI	0.0007181581548473541
Organoid-Tissue	Moran's I	0.0008005111702210545	35.10274971772335	cVAE	GLUE	cVAE	0.0006003833776657909
Organoid-Tissue	Moran's I	2.404244424560233e-05	183.4248945673241	scVI	GLUE	scVI	4.808488849120466e-05
Organoid-Tissue	iLISI	0.31047506409382014	1.2029973437664843	VAMP	CYC	VAMP	0.38809383011727516
Organoid-Tissue	iLISI	0.5851356115181363	0.6226025453159397	VAMP	VAMP+CYC	VAMP	0.596012370623247
Organoid-Tissue	iLISI	0.12759061887066275	2.5017445942966856	VAMP	cVAE	VAMP	0.23923241038249266
Organoid-Tissue	iLISI	0.22245296796235853	1.7473988881443192	VAMP	scVI	VAMP	0.3033449563123071
Organoid-Tissue	iLISI	0.2135473258333038	-1.5656241132695439	VAMP	GLUE	GLUE	0.3033449563123071
Organoid-Tissue	iLISI	0.3577744021283267	-1.0624611727973927	CYC	VAMP+CYC	VAMP+CYC	0.41281661784037693
Organoid-Tissue	iLISI	0.1880692474834068	1.9275976431512536	CYC	cVAE	CYC	0.3033449563123071
Organoid-Tissue	iLISI	0.596012370623247	0.6239999838987118	CYC	scVI	CYC	0.596012370623247
Organoid-Tissue	iLISI	0.01601455458234901	-4.020557215582734	CYC	GLUE	GLUE	0.07444248729205376
Organoid-Tissue	iLISI	0.03134221984698234	4.907470527521601	VAMP+CYC	cVAE	VAMP+CYC	0.07835554961745585
Organoid-Tissue	iLISI	0.0965735271142535	2.9525346601592366	VAMP+CYC	scVI	VAMP+CYC	0.20694327238768606
Organoid-Tissue	iLISI	0.024814162430684582	-3.7552674606859258	VAMP+CYC	GLUE	GLUE	0.07444248729205376
Organoid-Tissue	iLISI	0.007468464232777423	-8.237452716884457	cVAE	scVI	scVI	0.07444248729205376
Organoid-Tissue	iLISI	0.013493754124151037	-7.8865692793509	cVAE	GLUE	GLUE	0.07444248729205376
Organoid-Tissue	iLISI	0.022113188204018516	-6.558564899618186	scVI	GLUE	GLUE	0.07444248729205376
Cell-Nuclei	NMI	0.0425767726574469	2.941697773013858	VAMP	CYC	VAMP	0.10218425437787258
Cell-Nuclei	NMI	0.321298883729911	1.229320046424861	VAMP	VAMP+CYC	VAMP	0.321298883729911
Cell-Nuclei	NMI	0.7455130283760412	-0.35451287706445406	VAMP	cVAE	cVAE	0.596410422700833
Cell-Nuclei	NMI	0.0027684960143776922	-10.105913411215672	VAMP	scVI	scVI	0.011073984057510769
Cell-Nuclei	NMI	0.313752815941249	-1.2531517456368835	VAMP	GLUE	GLUE	0.321298883729911
Cell-Nuclei	NMI	0.09490638089756627	-2.6537740977125814	CYC	VAMP+CYC	VAMP+CYC	0.1423595713463494
Cell-Nuclei	NMI	0.08820447892602785	-2.408394568328554	CYC	cVAE	cVAE	0.1423595713463494
Cell-Nuclei	NMI	0.0015650110884856657	-13.227185889348037	CYC	scVI	scVI	0.009390066530913996
Cell-Nuclei	NMI	0.0857666991127515	-2.7072104686683587	CYC	GLUE	GLUE	0.1423595713463494
Cell-Nuclei	NMI	0.3749415938306563	-1.1103623000105016	VAMP+CYC	cVAE	cVAE	0.34609993276675965
Cell-Nuclei	NMI	4.197341828207636e-05	-21.285855762085546	VAMP+CYC	scVI	scVI	0.0005036810193849164
Cell-Nuclei	NMI	0.21019520858753588	-1.795063288441797	VAMP+CYC	GLUE	GLUE	0.2522342503050431
Cell-Nuclei	NMI	0.023136547213501793	-5.592282113711608	cVAE	scVI	scVI	0.06940964164050538
Cell-Nuclei	NMI	0.4297535733859906	-0.8929320769202033	cVAE	GLUE	GLUE	0.3683602057594205
Cell-Nuclei	NMI	0.10930770035944509	2.6789856832947283	scVI	GLUE	scVI	0.14574360047926013
Cell-Nuclei	Moran's I	0.12496230678043985	2.5041979143127504	VAMP	CYC	VAMP	0.06248115339021992
Cell-Nuclei	Moran's I	0.08400041728177936	3.2064874860674704	VAMP	VAMP+CYC	VAMP	0.04581840942642511
Cell-Nuclei	Moran's I	0.7822472328048498	0.3136878206203752	VAMP	cVAE	VAMP	0.3128988931219399
Cell-Nuclei	Moran's I	0.011585271662443053	-7.507706312240824	VAMP	scVI	scVI	0.009996487408593904
Cell-Nuclei	Moran's I	2.650952812158955e-08	141.99803168911225	VAMP	GLUE	VAMP	1.5905716872953732e-07
Cell-Nuclei	Moran's I	0.1871447810100033	1.7051130235789842	CYC	VAMP+CYC	CYC	0.08020490614714428
Cell-Nuclei	Moran's I	0.16546048196505234	-1.7017978280715282	CYC	cVAE	cVAE	0.07636637629156262
Cell-Nuclei	Moran's I	0.011662568643359553	-5.694991394804042	CYC	scVI	scVI	0.009996487408593904
Cell-Nuclei	Moran's I	0.001021392860355686	27.146623551637017	CYC	GLUE	CYC	0.0015320892905335292
Cell-Nuclei	Moran's I	0.07416408827651957	-2.807630284212963	VAMP+CYC	cVAE	cVAE	0.04449845296591175
Cell-Nuclei	Moran's I	0.02924050149637674	-5.017000277165845	VAMP+CYC	scVI	scVI	0.01949366766425116
Cell-Nuclei	Moran's I	0.006348792692804445	12.164795674747138	VAMP+CYC	GLUE	VAMP+CYC	0.007618551231365334
Cell-Nuclei	Moran's I	0.023558696631725034	-4.109898057212954	cVAE	scVI	scVI	0.017669022473793775
Cell-Nuclei	Moran's I	0.0005841475748585216	33.75478601691884	cVAE	GLUE	cVAE	0.0011682951497170432
Cell-Nuclei	Moran's I	5.073949913409239e-05	65.48188971120773	scVI	GLUE	scVI	0.0001522184974022772
Cell-Nuclei	iLISI	0.38721560555531853	0.97301188432942	VAMP	CYC	VAMP	0.15488624222212743
Cell-Nuclei	iLISI	0.0012145679509563258	-21.93256990792891	VAMP	VAMP+CYC	VAMP+CYC	0.003554722553546655
Cell-Nuclei	iLISI	0.12115072425903241	2.3996272760125446	VAMP	cVAE	VAMP	0.0605753621295162
Cell-Nuclei	iLISI	0.16055513494195228	-1.9401237645481588	VAMP	scVI	scVI	0.07096587949972084
Cell-Nuclei	iLISI	0.007580274950425506	-9.977842533531895	VAMP	GLUE	GLUE	0.007580274950425506
Cell-Nuclei	iLISI	0.0017773612767733274	-19.76498483497951	CYC	VAMP+CYC	VAMP+CYC	0.003554722553546655
Cell-Nuclei	iLISI	0.1655870521660153	1.9567808110082632	CYC	cVAE	CYC	0.07096587949972084
Cell-Nuclei	iLISI	0.09681167824500672	-2.4338343150035486	CYC	scVI	scVI	0.052806369951821856
Cell-Nuclei	iLISI	0.006477805050064674	-10.193197003345254	CYC	GLUE	GLUE	0.007580274950425506
Cell-Nuclei	iLISI	0.012197128006808399	8.846639855846506	VAMP+CYC	cVAE	VAMP+CYC	0.010454681148692914
Cell-Nuclei	iLISI	0.019295741062832352	6.924514688298579	VAMP+CYC	scVI	VAMP+CYC	0.014471805797124267
Cell-Nuclei	iLISI	0.029885437293185775	-5.624019185203843	VAMP+CYC	GLUE	GLUE	0.019923624862123852
Cell-Nuclei	iLISI	0.036894229833586346	-3.242647727415186	cVAE	scVI	scVI	0.022136537900151812
Cell-Nuclei	iLISI	0.0010081243325812189	-9.733787395809447	cVAE	GLUE	GLUE	0.003554722553546655
Cell-Nuclei	iLISI	0.004098474029941921	-8.154949828351137	scVI	GLUE	GLUE	0.006147711044912882
